# State-Threatened Gopher Tortoise (*Gopherus polyphemus*) Gut Microbiome Analysis Reveals Health Insights into Southeastern Florida Population

**DOI:** 10.1101/2024.08.28.609265

**Authors:** Dimitrios S. Giakoumas, Jon Moore, Ericca Stamper, Kelsie M. Bernot, Tracy J. Mincer

**Affiliations:** Harriet L. Wilkes Honors College, Florida Atlantic University, Jupiter, FL, United States of America; Harbor Branch Oceanographic Institute, Florida Atlantic University, Fort Pierce, FL, United States of America

**Keywords:** Gopher Tortoise_1_, *Gopherus polyphemus*_2_, Gut Microbiome_3_, Abacoa Greenway_4_, Florida_5_

## Abstract

The gopher tortoise (*Gopherus polyphemus*), endemic to the southeastern part of the United States, is a keystone species that provides ecological support to over 350 species. Deforestation, urbanization, road mortality, and disease, over the past 100 years, have caused population decline by over 80%, causing Florida to declare the gopher tortoise a threatened species. Little is known about the gopher tortoise gut microbiome, which could play a major role in tortoise health. This study aimed to better understand the health and biology of this threatened keystone species through the characterization and analysis of their gut microbiomes in the Abacoa Greenway of Southeastern Florida using next-generation sequencing to survey the gut microbiome. Major findings include: high levels of alpha diversity; lack of significant difference of male and female alpha diversity and taxonomic composition profiles and, counterintuitively, male beta diversity was less disparate than female beta diversity; phyla associated with fiber fermentation short-chain fatty acid metabolism, Firmicutes and Bacteroidetes, predominated all samples. Notable probiotic taxa present included: Lachnospiraceae and *Clostridium butyricum*. Potentially pathogenic taxa included: *Helicobacter* sp. and Mollicutes sp. Pathogenetic taxa undetected: gopher tortoise *Helicobacter*, and *Mycoplasma* spp. These results add to the understudied reptiles and tortoise gut microbiome.
