## Supplementary_Table_1 for "State-Threatened Gopher Tortoise (*Gopherus polyphemus*) Gut Microbiome Analysis Reveals Health Insights into Southeastern Florida Population"

### Sheet: Supplementary_Table_1
internal_id	customer_label	rawseqs(R1+R2)	trimmed_seqs(R1+R2)	dada2_infered	chimera_seqs	chimera_free_seqs	unique_seqs	seqs(after_size_filtration)	final_unique_seqs
zr9410_1V3V4	T20	505044	328784	149444	26972	122472	2383	117021	995
zr9410_2V3V4	T107	459982	298694	133240	17169	116071	2675	110115	1145
zr9410_3V3V4	T203	375506	243780	108561	12491	96070	2208	90819	937
zr9410_4V3V4	T11	429758	279144	124620	16168	108452	2185	103871	989
zr9410_5V3V4	T212	416874	269564	121363	21201	100162	2131	95337	915
zr9410_6V3V4	T85.1	374988	242860	107347	16324	91023	2492	85332	1046
zr9410_7V3V4	T65	470548	304138	136393	18648	117745	2667	111811	1168
zr9410_8V3V4	T196	390066	253588	112629	16816	95813	2382	90373	982
zr9410_9V3V4	T99	511682	331292	147198	16930	130268	2991	123859	1381
zr9410_10V3V4	T85.2	649020	422008	190015	34005	156010	3265	149014	1372
zr9410_11V3V4	TAK	430250	279022	126915	26799	100116	1945	95725	809
zr9410_12V3V4	T85.3	421106	273116	122528	21684	100844	2170	96093	879
zr9410_13V3V4	T195	451936	293828	131578	20708	110870	2590	105175	1152
zr9410_14V3V4	T205	439596	286384	130087	24366	105721	2120	100857	918
zr9410_15V3V4	T159	455508	296292	132594	16039	116555	2723	110428	1238
zr9410_16V3V4	TAA	401760	259820	117555	23407	94148	2011	89613	831
zr10770_1V3V4	T4.1	214866	196316	91229	5757	85472	1821	81130	807
zr10770_2V3V4	T16	225592	205478	94119	4559	89560	2611	83473	1194
zr10770_3V3V4	T17	269764	245262	113209	7465	105744	2217	100505	1022
zr10770_4V3V4	T136	168560	153656	68207	3809	64398	2432	58189	952
zr10770_5V3V4	T160	175614	159770	72334	6500	65834	2036	60599	772
zr10770_6V3V4	T209	151330	137924	62754	4663	58091	1655	54046	685
zr10770_7V3V4	T214	296542	269952	124441	11425	113016	2541	106670	1053
zr10770_8V3V4	T215	167236	151688	69147	4334	64813	1689	60675	713
zr10770_9V3V4	T216	195338	177904	81273	4815	76458	2139	71109	905
zr10770_10V3V4	T217	257396	233888	105396	9767	95629	2616	89443	1052
